# Bacterial Outer Membrane Vesicles Induce a Transcriptional Shift in Arabidopsis Towards Immune System Activation Leading to Suppression of Pathogen Growth in Planta

**DOI:** 10.1101/2021.12.20.473005

**Authors:** Laura Chalupowicz, Gideon Mordukhovich, Nofar Assoline, Leron Katsir, Noa Sela, Ofir Bahar

## Abstract

Gram negative bacteria form spherical blebs on their cell periphery, which later dissociate and released into the surrounding environment. Previous studies have shown that these nano scale structures, derived primarily from the bacterial outer membrane and are termed outer membrane vesicles (OMVs), induce typical immune outputs in both mammals and plants. On the other hand, these same structures have been shown to promote infection and disease. To better understand the broad transcriptional change plants undergo following exposure to OMVs, we treated *Arabidopsis thaliana* (Arabidopsis) seedlings with OMVs purified from the Gram-negative plant pathogenic bacterium *Xanthomonas campestris* pv. *campestris* and performed RNA-seq analysis on OMV- and mock-treated samples at 2, 6 and 24 h post challenge. We found that the most pronounced transcriptional shift occurred in the first two time points, as was reflected by both the number of differentially expressed genes (DEGs) and the average fold change. Gene ontology enrichment analysis revealed that OMVs induce a major transcriptional shift in Arabidopsis towards immune system activation, upregulating a multitude of immune-related pathways including a variety of immune receptors and transcriptional factors. Comparing Arabidopsis response to OMVs and to single purified elicitors, revealed that while OMVs induce a similar suite of genes and pathways as single elicitors, some differential pathways activated by OMVs were detected including response to drug and apoptosis, which may indicate exposure to toxic compounds via OMV. To examine whether the observed transcriptional shift in Arabidopsis leads to an effective immune response, plants were pretreated with OMVs and then inoculated with a bacterial pathogen. OMV-mediated priming led to a significant reduction in bacterial titer in inoculated leaves two days following inoculation. Mutations in the elongation factor receptor (EFR), flagellin receptor (FLS2), or the brassinosteroid-insensitive 1–associated kinase (BAK1) receptor, did not significantly affect OMV-priming. All together these results show that OMV induce a broad transcriptional shift in Arabidopsis leading to upregulation of multiple immune pathways, and that this transcriptional change is reflected in the ability to better resist bacterial infection.
