## Supplementary material for "Bacterial Outer Membrane Vesicles Induce a Transcriptional Shift in Arabidopsis Towards Immune System Activation Leading to Suppression of Pathogen Growth in Planta": Sup.Table S2

### Sheet: GOs
Sup. Table S7: Up-regulated GOs for all time points combined
GO term	Ontology	Description			FDR	Unique in OMVs ( denoted by asteriks and highlighted in bold)
GO:0050896	P	response to stimulus			8.4e-129
GO:0006950	P	response to stress			9.8e-94
GO:0042221	P	response to chemical stimulus			2.9e-85
GO:0006952	P	defense response			2.4e-71
GO:0010033	P	response to organic substance			6.4e-65
GO:0016740	F	transferase activity			1.4e-63
GO:0051707	P	response to other organism			2.1e-61
GO:0043170	P	macromolecule metabolic process			3.2e-60
GO:0044464	C	cell part			1.3e-53
GO:0005623	C	cell			1.3e-53
GO:0006464	P	protein modification process			5.2e-52
GO:0044260	P	cellular macromolecule metabolic process			1e-51
GO:0016301	F	kinase activity			1.1e-49
GO:0043412	P	macromolecule modification			1.3e-48
GO:0009743	P	response to carbohydrate stimulus			2e-48
GO:0010200	P	response to chitin			4.3e-48
GO:0016772	F	transferase activity, transferring phosphorus-containing groups			7.9e-48
GO:0003700	F	transcription factor activity			9.1e-45
GO:0019538	P	protein metabolic process			2.7e-43
GO:0044267	P	cellular protein metabolic process			5.6e-37
GO:0065007	P	biological regulation			5.3e-36
GO:0050794	P	regulation of cellular process			4.2e-32
GO:0050789	P	regulation of biological process			2.5e-30
GO:0009607	P	response to biotic stimulus			1.9e-28
GO:0009058	P	biosynthetic process			1e-26
GO:0043169	F	cation binding			1.1e-25
GO:0043167	F	ion binding			1.1e-25
GO:0006807	P	nitrogen compound metabolic process			2.9e-25
GO:0044249	P	cellular biosynthetic process			7.6e-25
GO:0046872	F	metal ion binding			1.7e-24
GO:0051704	P	multi-organism process			3e-24
GO:0042742	P	defense response to bacterium			6.4e-24
GO:0045449	P	regulation of transcription			3.2e-23
GO:0031323	P	regulation of cellular metabolic process			7.4e-23
GO:0010556	P	regulation of macromolecule biosynthetic process			8e-23
GO:0019219	P	regulation of nucleobase, nucleoside, nucleotide and nucleic acid metabolic process			8.9e-23
GO:0051171	P	regulation of nitrogen compound metabolic process			1.7e-22
GO:0009889	P	regulation of biosynthetic process			2.8e-22
GO:0031326	P	regulation of cellular biosynthetic process			2.8e-22
GO:0009628	P	response to abiotic stimulus			4.9e-22
GO:0030246	F	carbohydrate binding			6.9e-22
GO:0080090	P	regulation of primary metabolic process			7.6e-22
GO:0010468	P	regulation of gene expression			1.1e-21
GO:0019222	P	regulation of metabolic process			1.1e-21
GO:0005634	C	nucleus			1.3e-21
GO:0006350	P	transcription			1.5e-21
GO:0060255	P	regulation of macromolecule metabolic process			2.9e-21
GO:0009605	P	response to external stimulus			5.1e-21
GO:0005515	F	protein binding			1.2e-20
GO:0009611	P	response to wounding			1.9e-20
GO:0006979	P	response to oxidative stress			5.5e-20
GO:0005886	C	plasma membrane			9.5e-20
GO:0010035	P	response to inorganic substance			2.1e-18
GO:0003824	F	catalytic activity			2.2e-18
GO:0016070	P	RNA metabolic process			4.3e-17
GO:0046914	F	transition metal ion binding			4.8e-17
GO:0009266	P	response to temperature stimulus			5.7e-17
GO:0006725	P	cellular aromatic compound metabolic process			9.1e-16
GO:0006139	P	nucleobase, nucleoside, nucleotide and nucleic acid metabolic process			2.1e-15
GO:0051179	P	localization			3.3e-15
GO:0006468	P	protein amino acid phosphorylation			1.6e-14
GO:0009056	P	catabolic process			2e-14
GO:0034645	P	cellular macromolecule biosynthetic process			9.4e-14
GO:0009059	P	macromolecule biosynthetic process			1.1e-13
GO:0016491	F	oxidoreductase activity			2.4e-13
GO:0006955	P	immune response			2.5e-13
GO:0006796	P	phosphate metabolic process			2.5e-13
GO:0006793	P	phosphorus metabolic process			2.6e-13
GO:0002376	P	immune system process			2.7e-13
GO:0016310	P	phosphorylation			4.1e-13
GO:0009409	P	response to cold			4.1e-13
GO:0006970	P	response to osmotic stress			8.2e-13
GO:0009617	P	response to bacterium			9.9e-13
GO:0019438	P	aromatic compound biosynthetic process			1.5e-12
GO:0005215	F	transporter activity			3.2e-12
GO:0010467	P	gene expression			4.9e-12
GO:0009651	P	response to salt stress			1.1e-11
GO:0006810	P	transport			1.1e-11
GO:0051234	P	establishment of localization			1.4e-11
GO:0070887	P	cellular response to chemical stimulus			2.2e-11
GO:0007166	P	cell surface receptor linked signaling pathway			2.8e-11
GO:0042434	P	indole derivative metabolic process			3e-11
GO:0042430	P	indole and derivative metabolic process			3e-11
GO:0019748	P	secondary metabolic process			3.9e-11
GO:0045087	P	innate immune response			4.7e-11
GO:0046483	P	heterocycle metabolic process			5.3e-11
GO:0034641	P	cellular nitrogen compound metabolic process			5.3e-11
GO:0042398	P	cellular amino acid derivative biosynthetic process			6.3e-11
GO:0009620	P	response to fungus			6.3e-11
GO:0016765	F	transferase activity, transferring alkyl or aryl (other than methyl) groups			6.6e-11
GO:0004713	F	protein tyrosine kinase activity			7.8e-11	*
GO:0030554	F	adenyl nucleotide binding			8e-11
GO:0001883	F	purine nucleoside binding			8e-11
GO:0001882	F	nucleoside binding			8e-11
GO:0016265	P	death			9.7e-11
GO:0008219	P	cell death			9.7e-11
GO:0016829	F	lyase activity			1.6e-10
GO:0006790	P	sulfur metabolic process			1.7e-10
GO:0006575	P	cellular amino acid derivative metabolic process			4.4e-10
GO:0050832	P	defense response to fungus			1.3e-09
GO:0010038	P	response to metal ion			2.4e-09
GO:0033554	P	cellular response to stress			2.7e-09
GO:0008270	F	zinc ion binding			7.3e-09
GO:0009404	P	toxin metabolic process			1e-08
GO:0009407	P	toxin catabolic process			1e-08
GO:0017076	F	purine nucleotide binding			1.1e-08
GO:0033036	P	macromolecule localization			1.8e-08
GO:0006520	P	cellular amino acid metabolic process			2e-08
GO:0044106	P	cellular amine metabolic process			2e-08
GO:0004364	F	glutathione transferase activity			3e-08
GO:0048583	P	regulation of response to stimulus			3.2e-08
GO:0009723	P	response to ethylene stimulus			3.6e-08
GO:0004175	F	endopeptidase activity			4.9e-08
GO:0009755	P	hormone-mediated signaling pathway			7.8e-08
GO:0032870	P	cellular response to hormone stimulus			7.8e-08
GO:0005488	F	binding			9.9e-08
GO:0005618	C	cell wall			1.1e-07
GO:0030312	C	external encapsulating structure			1.2e-07
GO:0044425	C	membrane part			1.8e-07
GO:0005516	F	calmodulin binding			2.1e-07
GO:0016138	P	glycoside biosynthetic process			2.1e-07	*
GO:0052542	P	callose deposition during defense response			2.3e-07
GO:0060089	F	molecular transducer activity			2.3e-07
GO:0004871	F	signal transducer activity			2.3e-07
GO:0009308	P	amine metabolic process			2.8e-07
GO:0009808	P	lignin metabolic process			3.7e-07
GO:0004672	F	protein kinase activity			3.9e-07
GO:0005529	F	sugar binding			3.9e-07
GO:0033037	P	polysaccharide localization			4.3e-07
GO:0052545	P	callose localization			4.3e-07
GO:0009414	P	response to water deprivation			7.2e-07
GO:0042401	P	cellular biogenic amine biosynthetic process			8.3e-07
GO:0042343	P	indole glucosinolate metabolic process			8.3e-07
GO:0043687	P	post-translational protein modification			9.6e-07
GO:0006576	P	cellular biogenic amine metabolic process			1.4e-06
GO:0009814	P	defense response, incompatible interaction			1.6e-06
GO:0052482	P	cell wall thickening during defense response			1.8e-06
GO:0052544	P	callose deposition in cell wall during defense response			1.8e-06
GO:0009415	P	response to water			1.9e-06
GO:0042545	P	cell wall modification			2.1e-06
GO:0070727	P	cellular macromolecule localization			2.3e-06
GO:0015267	F	channel activity			2.5e-06
GO:0022838	F	substrate-specific channel activity			2.5e-06
GO:0022803	F	passive transmembrane transporter activity			2.5e-06
GO:0015276	F	ligand-gated ion channel activity			2.6e-06
GO:0022834	F	ligand-gated channel activity			2.6e-06
GO:0048878	P	chemical homeostasis			3.2e-06
GO:0009408	P	response to heat			3.3e-06
GO:0052543	P	callose deposition in cell wall			3.3e-06
GO:0016020	C	membrane			3.7e-06
GO:0008194	F	UDP-glycosyltransferase activity			4e-06
GO:0009850	P	auxin metabolic process			4.1e-06	*
GO:0009851	P	auxin biosynthetic process			4.1e-06	*
GO:0016833	F	oxo-acid-lyase activity			4.3e-06	*
GO:0052386	P	cell wall thickening			4.4e-06
GO:0048046	C	apoplast			4.9e-06
GO:0005576	C	extracellular region			4.9e-06
GO:0012501	P	programmed cell death			5.7e-06
GO:0009809	P	lignin biosynthetic process			6.3e-06
GO:0004049	F	anthranilate synthase activity			6.7e-06	*
GO:0050660	F	FAD binding			7.8e-06
GO:0008168	F	methyltransferase activity			1.1e-05
GO:0016773	F	phosphotransferase activity, alcohol group as acceptor			1.1e-05
GO:0016741	F	transferase activity, transferring one-carbon groups			1.1e-05
GO:0019725	P	cellular homeostasis			1.1e-05	*
GO:0016830	F	carbon-carbon lyase activity			1.3e-05
GO:0005524	F	ATP binding			1.3e-05
GO:0032559	F	adenyl ribonucleotide binding			1.3e-05
GO:0070647	P	protein modification by small protein conjugation or removal			1.4e-05	*
GO:0032446	P	protein modification by small protein conjugation			1.4e-05
GO:0016684	F	oxidoreductase activity, acting on peroxide as acceptor			1.6e-05
GO:0004601	F	peroxidase activity			1.6e-05
GO:0009505	C	plant-type cell wall			1.8e-05
GO:0032787	P	monocarboxylic acid metabolic process			2.2e-05
GO:0080134	P	regulation of response to stress			2.2e-05
GO:0016563	F	transcription activator activity			2.2e-05	*
GO:0006915	P	apoptosis			2.5e-05	*
GO:0034050	P	host programmed cell death induced by symbiont			2.8e-05
GO:0009626	P	plant-type hypersensitive response			2.8e-05
GO:0016616	F	oxidoreductase activity, acting on the CH-OH group of donors, NAD or NADP as acceptor			2.8e-05
GO:0031347	P	regulation of defense response			3.2e-05
GO:0009719	P	response to endogenous stimulus			3.2e-05
GO:0051716	P	cellular response to stimulus			3.4e-05
GO:0043492	F	ATPase activity, coupled to movement of substances			4.1e-05
GO:0042626	F	ATPase activity, coupled to transmembrane movement of substances			4.1e-05
GO:0016820	F	hydrolase activity, acting on acid anhydrides, catalyzing transmembrane movement of substances			4.1e-05
GO:0009064	P	glutamine family amino acid metabolic process			4.1e-05
GO:0051607	P	defense response to virus			4.1e-05	*
GO:0046686	P	response to cadmium ion			4.1e-05
GO:0016053	P	organic acid biosynthetic process			4.6e-05
GO:0046394	P	carboxylic acid biosynthetic process			4.6e-05
GO:0016209	F	antioxidant activity			6e-05
GO:0015405	F	P-P-bond-hydrolysis-driven transmembrane transporter activity			6e-05
GO:0015399	F	primary active transmembrane transporter activity			6e-05
GO:0004674	F	protein serine/threonine kinase activity			6e-05
GO:0006855	P	multidrug transport			6.1e-05	*
GO:0042493	P	response to drug			6.1e-05	*
GO:0015893	P	drug transport			6.1e-05	*
GO:0005507	F	copper ion binding			6.3e-05
GO:0044262	P	cellular carbohydrate metabolic process			6.4e-05
GO:0030001	P	metal ion transport			7e-05
GO:0000162	P	tryptophan biosynthetic process			7.2e-05	*
GO:0046219	P	indolalkylamine biosynthetic process			7.2e-05	*
GO:0042592	P	homeostatic process			9e-05	*
GO:0009055	F	electron carrier activity			9.7e-05
GO:0044459	C	plasma membrane part			0.00011
GO:0006586	P	indolalkylamine metabolic process			0.00014
GO:0006568	P	tryptophan metabolic process			0.00014
GO:0016998	P	cell wall macromolecule catabolic process			0.0002
GO:0004568	F	chitinase activity			0.00021
GO:0032555	F	purine ribonucleotide binding			0.00021
GO:0032553	F	ribonucleotide binding			0.00021
GO:0050662	F	coenzyme binding			0.00021
GO:0055114	P	oxidation reduction			0.00021
GO:0008652	P	cellular amino acid biosynthetic process			0.00025
GO:0016758	F	transferase activity, transferring hexosyl groups			0.00026
GO:0005217	F	intracellular ligand-gated ion channel activity			0.00029
GO:0007165	P	signal transduction			0.0003
GO:0044271	P	cellular nitrogen compound biosynthetic process			0.0003	*
GO:0042623	F	ATPase activity, coupled			0.00033
GO:0016705	F	oxidoreductase activity, acting on paired donors, with incorporation or reduction of molecular oxygen			0.00038
GO:0016298	F	lipase activity			0.00039	*
GO:0019199	F	transmembrane receptor protein kinase activity			0.00039
GO:0009733	P	response to auxin stimulus			0.00041
GO:0045735	F	nutrient reservoir activity			0.00041	*
GO:0016887	F	ATPase activity			0.00044
GO:0005773	C	vacuole			0.00052
GO:0034637	P	cellular carbohydrate biosynthetic process			0.00056	*
GO:0006355	P	regulation of transcription, DNA-dependent			0.00059
GO:0048037	F	cofactor binding			0.00061
GO:0009753	P	response to jasmonic acid stimulus			0.00062
GO:0008152	P	metabolic process			0.00062
GO:0055074	P	calcium ion homeostasis			0.00062
GO:0006874	P	cellular calcium ion homeostasis			0.00062
GO:0051252	P	regulation of RNA metabolic process			0.00064
GO:0004888	F	transmembrane receptor activity			0.00064
GO:0010817	P	regulation of hormone levels			0.00071
GO:0009699	P	phenylpropanoid biosynthetic process			0.00072
GO:0009309	P	amine biosynthetic process			0.00072
GO:0016143	P	S-glycoside metabolic process			0.00072
GO:0019757	P	glycosinolate metabolic process			0.00072
GO:0019760	P	glucosinolate metabolic process			0.00072
GO:0030145	F	manganese ion binding			0.00086	*
GO:0009725	P	response to hormone stimulus			0.00088
GO:0012505	C	endomembrane system			0.00093
GO:0004872	F	receptor activity			0.00098
GO:0005509	F	calcium ion binding			0.0011
GO:0009698	P	phenylpropanoid metabolic process			0.0012
GO:0010876	P	lipid localization			0.0012
GO:0009737	P	response to abscisic acid stimulus			0.0013
GO:0006351	P	transcription, DNA-dependent			0.0013
GO:0046527	F	glucosyltransferase activity			0.0013
GO:0032774	P	RNA biosynthetic process			0.0014
GO:0016051	P	carbohydrate biosynthetic process			0.0017
GO:0044036	P	cell wall macromolecule metabolic process			0.0018	*
GO:0007242	P	intracellular signaling cascade			0.0018
GO:0031224	C	intrinsic to membrane			0.0018
GO:0048518	P	positive regulation of biological process			0.0019
GO:0016144	P	S-glycoside biosynthetic process			0.0021	*
GO:0019761	P	glucosinolate biosynthetic process			0.0021
GO:0032502	P	developmental process			0.0021
GO:0019758	P	glycosinolate biosynthetic process			0.0021
GO:0046417	P	chorismate metabolic process			0.0022	*
GO:0009073	P	aromatic amino acid family biosynthetic process			0.0022
GO:0009987	P	cellular process			0.0025
GO:0016835	F	carbon-oxygen lyase activity			0.0025
GO:0043648	P	dicarboxylic acid metabolic process			0.0027	*
GO:0004842	F	ubiquitin-protein ligase activity			0.003
GO:0019787	F	small conjugating protein ligase activity			0.0034
GO:0005057	F	receptor signaling protein activity			0.0035
GO:0007275	P	multicellular organismal development			0.0037
GO:0009072	P	aromatic amino acid family metabolic process			0.0049
GO:0044237	P	cellular metabolic process			0.0049
GO:0009615	P	response to virus			0.0049
GO:0006811	P	ion transport			0.0052
GO:0006875	P	cellular metal ion homeostasis			0.0061	*
GO:0055065	P	metal ion homeostasis			0.0061	*
GO:0032501	P	multicellular organismal process			0.0063
GO:0008171	F	O-methyltransferase activity			0.0063
GO:0006812	P	cation transport			0.0066	*
GO:0009867	P	jasmonic acid mediated signaling pathway			0.0067
GO:0044238	P	primary metabolic process			0.0067
GO:0006720	P	isoprenoid metabolic process			0.0075
GO:0004091	F	carboxylesterase activity			0.0087
GO:0030005	P	cellular di-, tri-valent inorganic cation homeostasis			0.0089	*
GO:0005216	F	ion channel activity			0.0092
GO:0018130	P	heterocycle biosynthetic process			0.0095
GO:0009873	P	ethylene mediated signaling pathway			0.0096
GO:0007167	P	enzyme linked receptor protein signaling pathway			0.0096
GO:0007169	P	transmembrane receptor protein tyrosine kinase signaling pathway			0.0096
GO:0044272	P	sulfur compound biosynthetic process			0.01
GO:0016137	P	glycoside metabolic process			0.011	*
GO:0009856	P	pollination			0.011	*
GO:0009875	P	pollen-pistil interaction			0.011
GO:0044265	P	cellular macromolecule catabolic process			0.013	*
GO:0055066	P	di-, tri-valent inorganic cation homeostasis			0.014	*
GO:0015291	F	secondary active transmembrane transporter activity			0.015
GO:0006457	P	protein folding			0.016
GO:0005199	F	structural constituent of cell wall			0.016	*
GO:0044248	P	cellular catabolic process			0.017
GO:0006519	P	cellular amino acid and derivative metabolic process			0.017
GO:0022622	P	root system development			0.017
GO:0048364	P	root development			0.017
GO:0004702	F	receptor signaling protein serine/threonine kinase activity			0.018
GO:0042446	P	hormone biosynthetic process			0.019
GO:0020037	F	heme binding			0.02
GO:0008289	F	lipid binding			0.021
GO:0009642	P	response to light intensity			0.022
GO:0046983	F	protein dimerization activity			0.022
GO:0004553	F	hydrolase activity, hydrolyzing O-glycosyl compounds			0.022	*
GO:0006631	P	fatty acid metabolic process			0.023	*
GO:0022890	F	inorganic cation transmembrane transporter activity			0.024
GO:0000160	P	two-component signal transduction system (phosphorelay)			0.025
GO:0016881	F	acid-amino acid ligase activity			0.026
GO:0022836	F	gated channel activity			0.027
GO:0000302	P	response to reactive oxygen species			0.028
GO:0016798	F	hydrolase activity, acting on glycosyl bonds			0.028	*
GO:0043436	P	oxoacid metabolic process			0.029
GO:0019752	P	carboxylic acid metabolic process			0.029
GO:0006082	P	organic acid metabolic process			0.029
GO:0005198	F	structural molecule activity			0.032	*
GO:0055085	P	transmembrane transport			0.034
GO:0004721	F	phosphoprotein phosphatase activity			0.036
GO:0000166	F	nucleotide binding			0.036
GO:0042180	P	cellular ketone metabolic process			0.037
GO:0022857	F	transmembrane transporter activity			0.039
GO:0030003	P	cellular cation homeostasis			0.039	*
GO:0015297	F	antiporter activity			0.042
GO:0070001	F	aspartic-type peptidase activity			0.046
GO:0004190	F	aspartic-type endopeptidase activity			0.046
GO:0016836	F	hydro-lyase activity			0.047
GO:0019825	F	oxygen binding			0.048	*
GO:0004722	F	protein serine/threonine phosphatase activity			0.049

### Sheet: Up-regulated GOs
Sup. Table S2: Up-regulated GOs for all time points combined
GO term	Ontology	Description	Number in input list	Number in BG/Ref	p-value	FDR
GO:0050896	P	response to stimulus	197	985	7.1e-132	8.4e-129
GO:0006950	P	response to stress	126	456	1.7e-96	9.8e-94
GO:0042221	P	response to chemical stimulus	117	439	7.5e-88	2.9e-85
GO:0006952	P	defense response	66	82	8e-74	2.4e-71
GO:0010033	P	response to organic substance	78	210	2.7e-67	6.4e-65
GO:0016740	F	transferase activity	127	902	2.3e-66	1.4e-63
GO:0051707	P	response to other organism	61	96	1.1e-63	2.1e-61
GO:0043170	P	macromolecule metabolic process	127	983	1.9e-62	3.2e-60
GO:0044464	C	cell part	312	6952	1.8e-55	1.3e-53
GO:0005623	C	cell	312	6952	1.8e-55	1.3e-53
GO:0006464	P	protein modification process	60	144	3.5e-54	5.2e-52
GO:0044260	P	cellular macromolecule metabolic process	112	888	8e-54	1e-51
GO:0016301	F	kinase activity	82	417	3.6e-52	1.1e-49
GO:0043412	P	macromolecule modification	61	180	1.1e-50	1.3e-48
GO:0009743	P	response to carbohydrate stimulus	46	62	1.9e-50	2e-48
GO:0010200	P	response to chitin	44	52	4.4e-50	4.3e-48
GO:0016772	F	transferase activity, transferring phosphorus-containing groups	82	447	4e-50	7.9e-48
GO:0003700	F	transcription factor activity	43	46	5.3e-47	9.1e-45
GO:0019538	P	protein metabolic process	72	374	3e-45	2.7e-43
GO:0044267	P	cellular protein metabolic process	63	338	6.7e-39	5.6e-37
GO:0065007	P	biological regulation	92	882	6.7e-38	5.3e-36
GO:0050794	P	regulation of cellular process	76	658	5.7e-34	4.2e-32
GO:0050789	P	regulation of biological process	79	767	3.6e-32	2.5e-30
GO:0009607	P	response to biotic stimulus	63	497	2.8e-30	1.9e-28
GO:0009058	P	biosynthetic process	77	834	1.7e-28	1e-26
GO:0043169	F	cation binding	49	306	9e-28	1.1e-25
GO:0043167	F	ion binding	49	306	9e-28	1.1e-25
GO:0006807	P	nitrogen compound metabolic process	69	702	4.8e-27	2.9e-25
GO:0044249	P	cellular biosynthetic process	71	760	1.4e-26	7.6e-25
GO:0046872	F	metal ion binding	47	297	1.8e-26	1.7e-24
GO:0051704	P	multi-organism process	63	605	5.5e-26	3e-24
GO:0042742	P	defense response to bacterium	22	26	1.3e-25	6.4e-24
GO:0045449	P	regulation of transcription	41	231	6.5e-25	3.2e-23
GO:0031323	P	regulation of cellular metabolic process	43	268	1.6e-24	7.4e-23
GO:0010556	P	regulation of macromolecule biosynthetic process	41	238	1.8e-24	8e-23
GO:0019219	P	regulation of nucleobase, nucleoside, nucleotide and nucleic acid metabolic process	41	239	2e-24	8.9e-23
GO:0051171	P	regulation of nitrogen compound metabolic process	41	244	4.1e-24	1.7e-22
GO:0009889	P	regulation of biosynthetic process	41	248	7e-24	2.8e-22
GO:0031326	P	regulation of cellular biosynthetic process	41	248	7e-24	2.8e-22
GO:0009628	P	response to abiotic stimulus	45	318	1.3e-23	4.9e-22
GO:0030246	F	carbohydrate binding	24	48	8.1e-24	6.9e-22
GO:0080090	P	regulation of primary metabolic process	41	256	2e-23	7.6e-22
GO:0010468	P	regulation of gene expression	42	275	3e-23	1.1e-21
GO:0019222	P	regulation of metabolic process	44	309	3.2e-23	1.1e-21
GO:0005634	C	nucleus	38	212	2.6e-23	1.3e-21
GO:0006350	P	transcription	41	262	4.4e-23	1.5e-21
GO:0060255	P	regulation of macromolecule metabolic process	42	284	9e-23	2.9e-21
GO:0009605	P	response to external stimulus	25	65	1.6e-22	5.1e-21
GO:0005515	F	protein binding	73	955	1.7e-22	1.2e-20
GO:0009611	P	response to wounding	20	30	6.1e-22	1.9e-20
GO:0006979	P	response to oxidative stress	27	94	1.8e-21	5.5e-20
GO:0005886	C	plasma membrane	61	707	2.5e-21	9.5e-20
GO:0010035	P	response to inorganic substance	18	27	7.1e-20	2.1e-18
GO:0003824	F	catalytic activity	252	7726	3.3e-20	2.2e-18
GO:0016070	P	RNA metabolic process	34	232	1.5e-18	4.3e-17
GO:0046914	F	transition metal ion binding	32	195	8e-19	4.8e-17
GO:0009266	P	response to temperature stimulus	20	51	2e-18	5.7e-17
GO:0006725	P	cellular aromatic compound metabolic process	22	82	3.3e-17	9.1e-16
GO:0006139	P	nucleobase, nucleoside, nucleotide and nucleic acid metabolic process	48	562	7.9e-17	2.1e-15
GO:0051179	P	localization	48	569	1.2e-16	3.3e-15
GO:0006468	P	protein amino acid phosphorylation	56	798	6.3e-16	1.6e-14
GO:0009056	P	catabolic process	28	185	7.9e-16	2e-14
GO:0034645	P	cellular macromolecule biosynthetic process	42	482	3.8e-15	9.4e-14
GO:0009059	P	macromolecule biosynthetic process	42	485	4.7e-15	1.1e-13
GO:0016491	F	oxidoreductase activity	45	555	4.4e-15	2.4e-13
GO:0006955	P	immune response	32	282	1.1e-14	2.5e-13
GO:0006796	P	phosphate metabolic process	60	969	1.1e-14	2.5e-13
GO:0006793	P	phosphorus metabolic process	60	970	1.1e-14	2.6e-13
GO:0002376	P	immune system process	32	283	1.2e-14	2.7e-13
GO:0016310	P	phosphorylation	57	897	1.9e-14	4.1e-13
GO:0009409	P	response to cold	14	28	1.9e-14	4.1e-13
GO:0006970	P	response to osmotic stress	19	81	3.9e-14	8.2e-13
GO:0009617	P	response to bacterium	8	29	2.9e-14	9.9e-13
GO:0019438	P	aromatic compound biosynthetic process	16	50	7.1e-14	1.5e-12
GO:0005215	F	transporter activity	37	410	6.4e-14	3.2e-12
GO:0010467	P	gene expression	43	575	2.4e-13	4.9e-12
GO:0009651	P	response to salt stress	17	70	5.3e-13	1.1e-11
GO:0006810	P	transport	41	540	5.5e-13	1.1e-11
GO:0051234	P	establishment of localization	41	545	7.3e-13	1.4e-11
GO:0070887	P	cellular response to chemical stimulus	16	62	1.2e-12	2.2e-11
GO:0007166	P	cell surface receptor linked signaling pathway	11	17	1.5e-12	2.8e-11
GO:0042434	P	indole derivative metabolic process	14	42	1.6e-12	3e-11
GO:0042430	P	indole and derivative metabolic process	14	42	1.6e-12	3e-11
GO:0019748	P	secondary metabolic process	34	394	2.2e-12	3.9e-11
GO:0045087	P	innate immune response	28	266	2.7e-12	4.7e-11
GO:0046483	P	heterocycle metabolic process	18	93	3.1e-12	5.3e-11
GO:0034641	P	cellular nitrogen compound metabolic process	18	93	3.1e-12	5.3e-11
GO:0042398	P	cellular amino acid derivative biosynthetic process	15	56	3.7e-12	6.3e-11
GO:0009620	P	response to fungus	20	124	3.8e-12	6.3e-11
GO:0016765	F	transferase activity, transferring alkyl or aryl (other than methyl) groups	12	24	1.4e-12	6.6e-11
GO:0004713	F	protein tyrosine kinase activity	13	33	1.8e-12	7.8e-11
GO:0030554	F	adenyl nucleotide binding	44	645	2.3e-12	8e-11
GO:0001883	F	purine nucleoside binding	44	645	2.3e-12	8e-11
GO:0001882	F	nucleoside binding	44	645	2.3e-12	8e-11
GO:0016265	P	death	12	28	6e-12	9.7e-11
GO:0008219	P	cell death	12	28	6e-12	9.7e-11
GO:0016829	F	lyase activity	17	82	4.8e-12	1.6e-10
GO:0006790	P	sulfur metabolic process	13	39	1e-11	1.7e-10
GO:0006575	P	cellular amino acid derivative metabolic process	15	66	2.8e-11	4.4e-10
GO:0050832	P	defense response to fungus	16	86	8.4e-11	1.3e-09
GO:0010038	P	response to metal ion	10	21	1.6e-10	2.4e-09
GO:0033554	P	cellular response to stress	16	91	1.8e-10	2.7e-09
GO:0008270	F	zinc ion binding	20	160	2.3e-10	7.3e-09
GO:0009404	P	toxin metabolic process	12	46	7e-10	1e-08
GO:0009407	P	toxin catabolic process	12	46	7e-10	1e-08
GO:0017076	F	purine nucleotide binding	46	822	3.7e-10	1.1e-08
GO:0033036	P	macromolecule localization	15	90	1.3e-09	1.8e-08
GO:0006520	P	cellular amino acid metabolic process	13	62	1.4e-09	2e-08
GO:0044106	P	cellular amine metabolic process	13	62	1.4e-09	2e-08
GO:0004364	F	glutathione transferase activity	12	48	1.1e-09	3e-08
GO:0048583	P	regulation of response to stimulus	11	40	2.3e-09	3.2e-08
GO:0009723	P	response to ethylene stimulus	10	30	2.6e-09	3.6e-08
GO:0004175	F	endopeptidase activity	11	39	1.8e-09	4.9e-08
GO:0009755	P	hormone-mediated signaling pathway	12	57	5.7e-09	7.8e-08
GO:0032870	P	cellular response to hormone stimulus	12	57	5.7e-09	7.8e-08
GO:0005488	F	binding	242	9111	3.8e-09	9.9e-08
GO:0005618	C	cell wall	28	374	3.7e-09	1.1e-07
GO:0030312	C	external encapsulating structure	28	378	4.6e-09	1.2e-07
GO:0044425	C	membrane part	27	364	8.5e-09	1.8e-07
GO:0005516	F	calmodulin binding	14	89	8.7e-09	2.1e-07
GO:0016138	P	glycoside biosynthetic process	7	8	1.5e-08	2.1e-07
GO:0052542	P	callose deposition during defense response	8	18	1.7e-08	2.3e-07
GO:0060089	F	molecular transducer activity	14	90	9.9e-09	2.3e-07
GO:0004871	F	signal transducer activity	14	90	9.9e-09	2.3e-07
GO:0009308	P	amine metabolic process	13	80	2.1e-08	2.8e-07
GO:0009808	P	lignin metabolic process	7	9	2.6e-08	3.7e-07
GO:0004672	F	protein kinase activity	41	780	1.8e-08	3.9e-07
GO:0005529	F	sugar binding	12	64	1.8e-08	3.9e-07
GO:0033037	P	polysaccharide localization	8	20	3.3e-08	4.3e-07
GO:0052545	P	callose localization	8	20	3.3e-08	4.3e-07
GO:0009414	P	response to water deprivation	9	32	5.6e-08	7.2e-07
GO:0042401	P	cellular biogenic amine biosynthetic process	6	7	6.6e-08	8.3e-07
GO:0042343	P	indole glucosinolate metabolic process	6	7	6.6e-08	8.3e-07
GO:0043687	P	post-translational protein modification	5	36	5e-08	9.6e-07
GO:0006576	P	cellular biogenic amine metabolic process	6	8	1.1e-07	1.4e-06
GO:0009814	P	defense response, incompatible interaction	13	95	1.3e-07	1.6e-06
GO:0052482	P	cell wall thickening during defense response	7	16	1.5e-07	1.8e-06
GO:0052544	P	callose deposition in cell wall during defense response	7	16	1.5e-07	1.8e-06
GO:0009415	P	response to water	9	37	1.6e-07	1.9e-06
GO:0042545	P	cell wall modification	8	26	1.7e-07	2.1e-06
GO:0070727	P	cellular macromolecule localization	10	51	1.9e-07	2.3e-06
GO:0015267	F	channel activity	8	21	1.7e-07	2.5e-06
GO:0022838	F	substrate-specific channel activity	8	21	1.7e-07	2.5e-06
GO:0022803	F	passive transmembrane transporter activity	8	21	1.7e-07	2.5e-06
GO:0015276	F	ligand-gated ion channel activity	6	7	1.8e-07	2.6e-06
GO:0022834	F	ligand-gated channel activity	6	7	1.8e-07	2.6e-06
GO:0048878	P	chemical homeostasis	7	14	2.4e-07	3.2e-06
GO:0009408	P	response to heat	7	18	2.9e-07	3.3e-06
GO:0052543	P	callose deposition in cell wall	7	18	2.9e-07	3.3e-06
GO:0016020	C	membrane	110	3495	2e-07	3.7e-06
GO:0008194	F	UDP-glycosyltransferase activity	9	38	2e-07	4e-06
GO:0009850	P	auxin metabolic process	6	8	3.1e-07	4.1e-06
GO:0009851	P	auxin biosynthetic process	6	8	3.1e-07	4.1e-06
GO:0016833	F	oxo-acid-lyase activity	6	8	3.1e-07	4.3e-06
GO:0052386	P	cell wall thickening	7	19	3.8e-07	4.4e-06
GO:0048046	C	apoplast	18	173	3.3e-07	4.9e-06
GO:0005576	C	extracellular region	22	255	3.4e-07	4.9e-06
GO:0012501	P	programmed cell death	7	20	5.1e-07	5.7e-06
GO:0009809	P	lignin biosynthetic process	6	9	5.1e-07	6.3e-06
GO:0004049	F	anthranilate synthase activity	6	9	5.1e-07	6.7e-06
GO:0050660	F	FAD binding	11	71	3.9e-07	7.8e-06
GO:0008168	F	methyltransferase activity	10	58	5.5e-07	1.1e-05
GO:0016773	F	phosphotransferase activity, alcohol group as acceptor	42	927	5.8e-07	1.1e-05
GO:0016741	F	transferase activity, transferring one-carbon groups	10	59	6.4e-07	1.1e-05
GO:0019725	P	cellular homeostasis	7	18	9e-07	1.1e-05
GO:0016830	F	carbon-carbon lyase activity	9	46	8.1e-07	1.3e-05
GO:0005524	F	ATP binding	33	645	8.1e-07	1.3e-05
GO:0032559	F	adenyl ribonucleotide binding	33	645	8.1e-07	1.3e-05
GO:0070647	P	protein modification by small protein conjugation or removal	5	5	1.3e-06	1.4e-05
GO:0032446	P	protein modification by small protein conjugation	5	5	1.3e-06	1.4e-05
GO:0016684	F	oxidoreductase activity, acting on peroxide as acceptor	8	34	9.9e-07	1.6e-05
GO:0004601	F	peroxidase activity	8	34	9.9e-07	1.6e-05
GO:0009505	C	plant-type cell wall	18	227	1.1e-06	1.8e-05
GO:0032787	P	monocarboxylic acid metabolic process	11	85	2e-06	2.2e-05
GO:0080134	P	regulation of response to stress	10	68	2e-06	2.2e-05
GO:0016563	F	transcription activator activity	7	24	1.4e-06	2.2e-05
GO:0006915	P	apoptosis	5	6	2.3e-06	2.5e-05
GO:0034050	P	host programmed cell death induced by symbiont	5	8	2.6e-06	2.8e-05
GO:0009626	P	plant-type hypersensitive response	5	8	2.6e-06	2.8e-05
GO:0016616	F	oxidoreductase activity, acting on the CH-OH group of donors, NAD or NADP as acceptor	6	13	2.6e-06	2.8e-05
GO:0031347	P	regulation of defense response	9	55	3e-06	3.2e-05
GO:0009719	P	response to endogenous stimulus	37	820	3e-06	3.2e-05
GO:0051716	P	cellular response to stimulus	31	625	3.2e-06	3.4e-05
GO:0043492	F	ATPase activity, coupled to movement of substances	8	40	2.9e-06	4.1e-05
GO:0042626	F	ATPase activity, coupled to transmembrane movement of substances	8	40	2.9e-06	4.1e-05
GO:0016820	F	hydrolase activity, acting on acid anhydrides, catalyzing transmembrane movement of substances	8	40	2.9e-06	4.1e-05
GO:0009064	P	glutamine family amino acid metabolic process	5	7	3.8e-06	4.1e-05
GO:0051607	P	defense response to virus	5	7	3.8e-06	4.1e-05
GO:0046686	P	response to cadmium ion	5	7	3.8e-06	4.1e-05
GO:0016053	P	organic acid biosynthetic process	9	58	4.4e-06	4.6e-05
GO:0046394	P	carboxylic acid biosynthetic process	9	58	4.4e-06	4.6e-05
GO:0016209	F	antioxidant activity	8	43	4.6e-06	6e-05
GO:0015405	F	P-P-bond-hydrolysis-driven transmembrane transporter activity	8	43	4.6e-06	6e-05
GO:0015399	F	primary active transmembrane transporter activity	8	43	4.6e-06	6e-05
GO:0004674	F	protein serine/threonine kinase activity	29	572	4.5e-06	6e-05
GO:0006855	P	multidrug transport	5	8	6e-06	6.1e-05
GO:0042493	P	response to drug	5	8	6e-06	6.1e-05
GO:0015893	P	drug transport	5	8	6e-06	6.1e-05
GO:0005507	F	copper ion binding	5	8	6e-06	6.3e-05
GO:0044262	P	cellular carbohydrate metabolic process	11	97	6.2e-06	6.4e-05
GO:0030001	P	metal ion transport	11	98	6.8e-06	7e-05
GO:0000162	P	tryptophan biosynthetic process	6	20	7.2e-06	7.2e-05
GO:0046219	P	indolalkylamine biosynthetic process	6	20	7.2e-06	7.2e-05
GO:0042592	P	homeostatic process	6	21	9.1e-06	9e-05
GO:0009055	F	electron carrier activity	18	264	7.7e-06	9.7e-05
GO:0044459	C	plasma membrane part	7	27	8.5e-06	0.00011
GO:0006586	P	indolalkylamine metabolic process	6	23	1.4e-05	0.00014
GO:0006568	P	tryptophan metabolic process	6	23	1.4e-05	0.00014
GO:0016998	P	cell wall macromolecule catabolic process	6	25	2.1e-05	0.0002
GO:0004568	F	chitinase activity	6	24	1.7e-05	0.00021
GO:0032555	F	purine ribonucleotide binding	35	822	1.8e-05	0.00021
GO:0032553	F	ribonucleotide binding	35	822	1.8e-05	0.00021
GO:0050662	F	coenzyme binding	13	154	1.8e-05	0.00021
GO:0055114	P	oxidation reduction	7	32	2.2e-05	0.00021
GO:0008652	P	cellular amino acid biosynthetic process	6	26	2.6e-05	0.00025
GO:0016758	F	transferase activity, transferring hexosyl groups	8	55	2.3e-05	0.00026
GO:0005217	F	intracellular ligand-gated ion channel activity	6	22	3e-05	0.00029
GO:0007165	P	signal transduction	39	989	3.1e-05	0.0003
GO:0044271	P	cellular nitrogen compound biosynthetic process	9	76	3.2e-05	0.0003
GO:0042623	F	ATPase activity, coupled	8	57	2.9e-05	0.00033
GO:0016705	F	oxidoreductase activity, acting on paired donors, with incorporation or reduction of molecular oxygen	7	42	3.5e-05	0.00038
GO:0016298	F	lipase activity	5	16	3.6e-05	0.00039
GO:0019199	F	transmembrane receptor protein kinase activity	5	16	3.6e-05	0.00039
GO:0009733	P	response to auxin stimulus	6	29	4.4e-05	0.00041
GO:0045735	F	nutrient reservoir activity	8	50	4.2e-05	0.00041
GO:0016887	F	ATPase activity	9	79	4.2e-05	0.00044
GO:0005773	C	vacuole	7	42	3.5e-05	0.00052
GO:0034637	P	cellular carbohydrate biosynthetic process	6	31	6.1e-05	0.00056
GO:0006355	P	regulation of transcription, DNA-dependent	32	770	6.4e-05	0.00059
GO:0048037	F	cofactor binding	14	200	5.9e-05	0.00061
GO:0009753	P	response to jasmonic acid stimulus	12	152	6.8e-05	0.00062
GO:0008152	P	metabolic process	207	8536	6.8e-05	0.00062
GO:0055074	P	calcium ion homeostasis	6	26	6.7e-05	0.00062
GO:0006874	P	cellular calcium ion homeostasis	6	26	6.7e-05	0.00062
GO:0051252	P	regulation of RNA metabolic process	32	775	7.1e-05	0.00064
GO:0004888	F	transmembrane receptor activity	12	151	6.4e-05	0.00064
GO:0010817	P	regulation of hormone levels	7	40	7.7e-05	0.00071
GO:0009699	P	phenylpropanoid biosynthetic process	6	33	8.2e-05	0.00072
GO:0009309	P	amine biosynthetic process	6	33	8.2e-05	0.00072
GO:0016143	P	S-glycoside metabolic process	7	49	8.3e-05	0.00072
GO:0019757	P	glycosinolate metabolic process	7	49	8.3e-05	0.00072
GO:0019760	P	glucosinolate metabolic process	7	49	8.3e-05	0.00072
GO:0030145	F	manganese ion binding	6	28	9.5e-05	0.00086
GO:0009725	P	response to hormone stimulus	31	755	0.0001	0.00088
GO:0012505	C	endomembrane system	91	3152	6.8e-05	0.00093
GO:0004872	F	receptor activity	13	184	9.9e-05	0.00098
GO:0005509	F	calcium ion binding	9	91	0.00011	0.0011
GO:0009698	P	phenylpropanoid metabolic process	6	37	0.00014	0.0012
GO:0010876	P	lipid localization	5	18	0.00013	0.0012
GO:0009737	P	response to abscisic acid stimulus	16	276	0.00015	0.0013
GO:0006351	P	transcription, DNA-dependent	32	811	0.00016	0.0013
GO:0046527	F	glucosyltransferase activity	5	22	0.00013	0.0013
GO:0032774	P	RNA biosynthetic process	32	812	0.00016	0.0014
GO:0016051	P	carbohydrate biosynthetic process	8	77	0.0002	0.0017
GO:0044036	P	cell wall macromolecule metabolic process	6	40	0.00021	0.0018
GO:0007242	P	intracellular signaling cascade	23	510	0.00022	0.0018
GO:0031224	C	intrinsic to membrane	32	680	0.00017	0.0018
GO:0048518	P	positive regulation of biological process	6	41	0.00024	0.0019
GO:0016144	P	S-glycoside biosynthetic process	6	34	0.00024	0.0021
GO:0019761	P	glucosinolate biosynthetic process	6	34	0.00024	0.0021
GO:0032502	P	developmental process	28	574	0.00024	0.0021
GO:0019758	P	glycosinolate biosynthetic process	6	34	0.00024	0.0021
GO:0046417	P	chorismate metabolic process	6	42	0.00027	0.0022
GO:0009073	P	aromatic amino acid family biosynthetic process	6	42	0.00027	0.0022
GO:0009987	P	cellular process	220	9400	0.00031	0.0025
GO:0016835	F	carbon-oxygen lyase activity	5	26	0.00026	0.0025
GO:0043648	P	dicarboxylic acid metabolic process	7	63	0.00034	0.0027
GO:0004842	F	ubiquitin-protein ligase activity	9	89	0.00035	0.003
GO:0019787	F	small conjugating protein ligase activity	9	91	0.00041	0.0034
GO:0005057	F	receptor signaling protein activity	6	45	0.00038	0.0035
GO:0007275	P	multicellular organismal development	25	507	0.00044	0.0037
GO:0009072	P	aromatic amino acid family metabolic process	6	50	0.00063	0.0049
GO:0044237	P	cellular metabolic process	168	6970	0.00063	0.0049
GO:0009615	P	response to virus	6	41	0.0006	0.0049
GO:0006811	P	ion transport	17	351	0.00067	0.0052
GO:0006875	P	cellular metal ion homeostasis	6	43	0.00075	0.0061
GO:0055065	P	metal ion homeostasis	6	43	0.00075	0.0061
GO:0032501	P	multicellular organismal process	22	527	0.00081	0.0063
GO:0008171	F	O-methyltransferase activity	5	33	0.00069	0.0063
GO:0006812	P	cation transport	15	295	0.00086	0.0066
GO:0009867	P	jasmonic acid mediated signaling pathway	5	35	0.00088	0.0067
GO:0044238	P	primary metabolic process	203	7264	0.00084	0.0067
GO:0006720	P	isoprenoid metabolic process	5	36	0.00099	0.0075
GO:0004091	F	carboxylesterase activity	7	76	0.00096	0.0087
GO:0030005	P	cellular di-, tri-valent inorganic cation homeostasis	6	47	0.0011	0.0089
GO:0005216	F	ion channel activity	8	85	0.0011	0.0092
GO:0018130	P	heterocycle biosynthetic process	8	86	0.0012	0.0095
GO:0009873	P	ethylene mediated signaling pathway	6	58	0.0013	0.0096
GO:0007167	P	enzyme linked receptor protein signaling pathway	9	130	0.0013	0.0096
GO:0007169	P	transmembrane receptor protein tyrosine kinase signaling pathway	9	130	0.0013	0.0096
GO:0044272	P	sulfur compound biosynthetic process	7	81	0.0014	0.01
GO:0016137	P	glycoside metabolic process	7	83	0.0016	0.011
GO:0009856	P	pollination	6	49	0.0014	0.011
GO:0009875	P	pollen-pistil interaction	5	33	0.0015	0.011
GO:0044265	P	cellular macromolecule catabolic process	5	42	0.0018	0.013
GO:0055066	P	di-, tri-valent inorganic cation homeostasis	6	52	0.0018	0.014
GO:0015291	F	secondary active transmembrane transporter activity	6	62	0.0017	0.015
GO:0006457	P	protein folding	5	36	0.0021	0.016
GO:0005199	F	structural constituent of cell wall	5	36	0.0021	0.016
GO:0044248	P	cellular catabolic process	22	576	0.0024	0.017
GO:0006519	P	cellular amino acid and derivative metabolic process	20	504	0.0024	0.017
GO:0022622	P	root system development	5	37	0.0023	0.017
GO:0048364	P	root development	5	37	0.0023	0.017
GO:0004702	F	receptor signaling protein serine/threonine kinase activity	5	43	0.002	0.018
GO:0042446	P	hormone biosynthetic process	6	56	0.0026	0.019
GO:0020037	F	heme binding	7	90	0.0024	0.02
GO:0008289	F	lipid binding	5	45	0.0024	0.021
GO:0009642	P	response to light intensity	6	70	0.0031	0.022
GO:0046983	F	protein dimerization activity	5	46	0.0026	0.022
GO:0004553	F	hydrolase activity, hydrolyzing O-glycosyl compounds	19	397	0.0028	0.022
GO:0006631	P	fatty acid metabolic process	5	40	0.0032	0.023
GO:0022890	F	inorganic cation transmembrane transporter activity	6	69	0.0029	0.024
GO:0000160	P	two-component signal transduction system (phosphorelay)	6	72	0.0035	0.025
GO:0016881	F	acid-amino acid ligase activity	7	95	0.0032	0.026
GO:0022836	F	gated channel activity	6	60	0.0035	0.027
GO:0000302	P	response to reactive oxygen species	5	51	0.004	0.028
GO:0016798	F	hydrolase activity, acting on glycosyl bonds	20	440	0.0038	0.028
GO:0043436	P	oxoacid metabolic process	23	643	0.0041	0.029
GO:0019752	P	carboxylic acid metabolic process	23	643	0.0041	0.029
GO:0006082	P	organic acid metabolic process	23	644	0.0042	0.029
GO:0005198	F	structural molecule activity	6	63	0.0044	0.032
GO:0055085	P	transmembrane transport	5	44	0.0046	0.034
GO:0004721	F	phosphoprotein phosphatase activity	6	76	0.0045	0.036
GO:0000166	F	nucleotide binding	52	1851	0.0045	0.036
GO:0042180	P	cellular ketone metabolic process	23	658	0.0054	0.037
GO:0022857	F	transmembrane transporter activity	30	930	0.005	0.039
GO:0030003	P	cellular cation homeostasis	6	66	0.0054	0.039
GO:0015297	F	antiporter activity	5	47	0.006	0.042
GO:0070001	F	aspartic-type peptidase activity	6	81	0.006	0.046
GO:0004190	F	aspartic-type endopeptidase activity	6	81	0.006	0.046
GO:0016836	F	hydro-lyase activity	6	69	0.0066	0.047
GO:0019825	F	oxygen binding	11	231	0.0064	0.048
GO:0004722	F	protein serine/threonine phosphatase activity	5	58	0.0066	0.049

### Sheet: Down-regulted GOs
Sup. Table S3: Down-regulted GOs for all time points combined
GO term	Ontology	Description	Number in input list	Number in BG/Ref	p-value	FDR
GO:0016705	F	oxidoreductase activity, acting on paired donors, with incorporation or reduction of molecular oxygen	19	407	2e-11	4.9e-09
GO:0005576	C	extracellular region	48	2954	3.1e-10	4.6e-08
GO:0016491	F	oxidoreductase activity	33	1547	5.5e-10	6.8e-08
GO:0004497	F	monooxygenase activity	15	305	1.5e-09	1e-07
GO:0020037	F	heme binding	16	360	1.6e-09	1e-07
GO:0046906	F	tetrapyrrole binding	16	402	7.4e-09	3.6e-07
GO:0019825	F	oxygen binding	12	234	4.4e-08	1.8e-06
GO:0019748	P	secondary metabolic process	17	492	1.8e-08	1.8e-05
GO:0016709	F	oxidoreductase activity, acting on paired donors, with incorporation or reduction of molecular oxygen, NAD(P)H as one donor, and incorporation of one atom of oxygen	10	198	6.9e-07	2.4e-05
GO:0005506	F	iron ion binding	12	317	9.9e-07	3.1e-05
GO:0055114	P	oxidation-reduction process	29	1566	1.4e-07	7.2e-05
GO:0044710	P	single-organism metabolic process	50	3970	4.7e-07	0.00016
GO:0044711	P	single-organism biosynthetic process	28	1735	3.4e-06	0.00086
GO:0044550	P	secondary metabolite biosynthetic process	11	311	5.3e-06	0.00089
GO:0010035	P	response to inorganic substance	19	926	6.1e-06	0.00089
GO:0008610	P	lipid biosynthetic process	14	522	6.2e-06	0.00089
GO:0004364	F	glutathione transferase activity	5	55	3.4e-05	0.00091
GO:0008289	F	lipid binding	10	317	3.7e-05	0.00091
GO:0090487	P	secondary metabolite catabolic process	5	46	1.5e-05	0.0014
GO:0006869	P	lipid transport	8	174	1.8e-05	0.0014
GO:0016125	P	sterol metabolic process	6	79	1.4e-05	0.0014
GO:0009407	P	toxin catabolic process	5	46	1.5e-05	0.0014
GO:1990267	P	response to transition metal nanoparticle	7	119	1.3e-05	0.0014
GO:0006694	P	steroid biosynthetic process	6	82	1.7e-05	0.0014
GO:0010876	P	lipid localization	8	199	4.4e-05	0.003
GO:0044699	P	single-organism process	84	9448	4.3e-05	0.003
GO:0009404	P	toxin metabolic process	5	60	5e-05	0.0032
GO:0006629	P	lipid metabolic process	18	994	5.4e-05	0.0032
GO:0009414	P	response to water deprivation	10	347	7.6e-05	0.0043
GO:0006950	P	response to stress	40	3506	8.8e-05	0.0044
GO:0009415	P	response to water	10	355	9.2e-05	0.0044
GO:0008202	P	steroid metabolic process	6	110	8.3e-05	0.0044
GO:0016765	F	transferase activity, transferring alkyl or aryl (other than methyl) groups	6	138	0.00027	0.0061
GO:0006972	P	hyperosmotic response	5	75	0.00014	0.0062
GO:0050660	F	flavin adenine dinucleotide binding	6	141	0.0003	0.0062
GO:0042221	P	response to chemical	34	2853	0.00015	0.0065
GO:0006970	P	response to osmotic stress	13	636	0.0002	0.0082
GO:0050662	F	coenzyme binding	8	281	0.00043	0.0082
GO:0006721	P	terpenoid metabolic process	6	137	0.00026	0.01
GO:0003824	F	catalytic activity	77	9101	0.00067	0.012
GO:1901617	P	organic hydroxy compound biosynthetic process	6	150	0.00041	0.016
GO:0001101	P	response to acid chemical	18	1181	0.00043	0.016
GO:1901615	P	organic hydroxy compound metabolic process	7	215	0.00046	0.016
GO:0050896	P	response to stimulus	58	6250	0.0005	0.017
GO:0009636	P	response to toxic substance	5	102	0.00053	0.018
GO:0006979	P	response to oxidative stress	10	453	0.00061	0.02
GO:0009628	P	response to abiotic stimulus	25	2022	0.00075	0.023
GO:0009409	P	response to cold	9	384	0.00075	0.023
GO:0006720	P	isoprenoid metabolic process	6	172	0.00083	0.025
GO:0048364	P	root development	10	482	0.00097	0.028
GO:0022622	P	root system development	10	484	0.00099	0.028
GO:0048037	F	cofactor binding	9	451	0.0022	0.037
GO:0008168	F	methyltransferase activity	7	292	0.0026	0.04
GO:1901700	P	response to oxygen-containing compound	20	1557	0.0017	0.046
GO:0016741	F	transferase activity, transferring one-carbon groups	7	306	0.0033	0.048
