## Supplementary material for "Bacterial Outer Membrane Vesicles Induce a Transcriptional Shift in Arabidopsis Towards Immune System Activation Leading to Suppression of Pathogen Growth in Planta": Sup.Table S5

### Sheet: Sheet1
Primers used for qPCR of selected genes
	Locus ID	Forward primer (5’-3’)	Reverse primer (5’-3’)
1	AT5G24110	TCAAGGATGTGAAGCCACTAA	TGCAGCTTGAGAGCAAGAA
2	AT2G32680	TCTACACATGGAGCAAGCTAAG	GTGCCTTCAAGAGACCAATAGA
3	AT5G59680	GCACATCCCAACATCAAACAA	GAGCCAGACTTGGTGAGATAAG
4	AT4G18250	GATCGAGTGTCCTGGCAATTA	CTGTGAAGGGACCACCATTAG
5	AT5G49770	TGGAGCCAGAGGGAGTTAATA	CTGAATCGGCGTTAGGGTTTA
6	AT5G60900	GTGTCCTGAGAGGTTTGTGTTA	CTGGTCTACAAGTCTGCATCTC
7	AT4G23150	CCAGCCATGTCAACCATTTC	TTTGTTCCAGGTCTACTCCTAAC
8	AT4G00970	CTCTCCACCTTACACCACATTC	CTTCCTTTGGTCGCGTTACT
9	AT5G65600	TTAGCCTCTGCTCTGCTTTATC	CCAACCCGAAATCACCTAACT
10	AT5G22570	CATCACCATCAGGCTCTTATCC	CACGAGTCTGGGTTGTCAAATA
11	AT3G53590	TTGACGGTGAGAAGTGATGTG	TCCTCACCTCGCGGATAATA
12	AT5G25250	GGTGGTAGTGGGAATGCTATG	GCATCCCAGTCTGCTCATAAA
13	AT2G28960	CAACTCTTCCACCGCTGATTA	CAGCGACGTCATTTGGATTTG
14	AT3G22800	CTTCTTCCAGTGGTGGTTCTT	CGGGTTTATTGGAGGAGTATGG
15	AT5G49780	CCTTCTCAGGGTATTCCAACAA	GGCCACAGAATCCACTGTATAA
16	AT1G21250	AGAGGCTGATGGAGAATGTAATG	CTTGATGCGACCTGATGTAGTT
17	AT5G15130	CCGCTGAAATGATCGGAAATAAC	GAGTGACGGTGGGATGTAATG
